# Efficient Natural Plasmid Transformation of *Vibrio natriegens* Enables Zero-capital Molecular Biology

**DOI:** 10.1101/2023.08.11.553013

**Authors:** David A. Specht, Timothy J. Sheppard, Finn Kennedy, Sijin Li, Greeshma Gadikota, Buz Barstow

**Affiliations:** Cornell University, Biological and Environmental Engineering, Ithaca, NY 14853; Cornell University, Chemical and Biomolecular Engineering; Cornell University, Civil and Environmental Engineering

## Abstract

The fast-growing microbe *Vibrio natriegens* is capable of natural transformation where it draws DNA in from media via an active process under physiological conditions. Using an engineered strain with a genomic copy of the master competence regulator *tfoX* from *Vibrio cholera* in combination with a new minimal competence media (MCM) that uses acetate as an energy source, we demonstrate naturally competent cells which are created, transformed, and recovered entirely in the same media, without exchange or addition of new media. Cells are naturally competent to plasmids, recombination with linear DNA, and co-transformation of both to select for scarless and markerless genomic edits. The entire process is simple and inexpensive, requiring no capital equipment for an entirely room temperature process (Zero Capital protocol, 10^4^ cfu/*µ*g), or just an incubator (High Efficiency protocol, 10^5–6^ cfu/*µ*g). These cells retain their naturally competent state when frozen and are transformable immediately upon thawing like a typical chemical or electrochemical competent cell. Since the optimized transformation protocol requires only 50 minutes of hands-on time, and *V. natriegens* grows quickly even on plates, a transformation started at 9 AM yields abundant culturable single colonies by 5 PM. Further, because all stages of transformation occur in the same media, and the process can be arbitrarily scaled in volume, this natural competence strain and media could be ideal for automated directed evolution applications. As a result, naturally competent *V. natriegens* could compete with *E. coli* as an excellent chassis for low-cost and highly scalable synthetic biology.
