## Supplementary Information for "Efficient Natural Plasmid Transformation of *Vibrio natriegens* Enables Zero-capital Molecular Biology"

### Sheet: Plasmids
Name	Notes	URL
pDS5.13	pDS5.13: pUC19 + dns tDNA for VN knockout	https://benchling.com/s/seq-dyvpOg57UpuirH3B49ZK?m=slm-6VqHuqpUogc6xsYHlRBy
pDS5.17	pDS5.17: pDS5.16 + dns gRNA expression	https://benchling.com/s/seq-CcIiAp5tv4QUY69BjTVp?m=slm-fkXBxugsvuN4Ku0mjIxJ
pDS5.27	pDS5.27: pUC19 + tfoX/lacI/camR Knock-In tDNA	https://benchling.com/s/seq-ZP95k2z4gwVX6BuBX2uk?m=slm-PJjgynKP6hOoJ6vfrXdh
pDS5.29	pDS5.29: kan plasmid + tfoX cassette + gfp	https://benchling.com/s/seq-eT6sCkbIJEifqSqWHqoY?m=slm-FrbxQV2HkNzPxiecSR90
pDS5.30	pDS5.30: kan plasmid + GFP	https://benchling.com/s/seq-GRwtvJHQpQ9ihStWUvRp?m=slm-nqzdVdqTiyteGTHyeFDW
pDS5.43	pDS5.43: pUC19 + GFP	https://benchling.com/s/seq-ZIX8nF1Vg5Gf56sb35Hp?m=slm-WNATo3BXXDPIkBwIFZpd
pDS5.44	pDS5.44: (kan plasmid minus GFP)	https://benchling.com/s/seq-lsGnkz6M1ZnZfvaNZ4mo?m=slm-T4yUpx5ymy5a7NWaz6aa
pDS5.45	pDS5.45: Genomic CamR Del tDNA Template	https://benchling.com/s/seq-QLtODsCaYLh1mNwX8IE8?m=slm-h2WPukeEaq8HDAz5n9er

### Sheet: Primers
Name	Action	Sequence
pDS5.13_BackLin_F	pDS5.13 Construction	gcaaccggatttattggttgtgggtctgatgccgcatagttaagcc
pDS5.13_BackLin_R	pDS5.13 Construction	accggttttaacgtaagtctcacattaattgcgttgcgctcactg
DNS_Upstream_F	pDS5.13 Construction	atgtgagacttacgttaaaacc
DNS_Upstream_R	pDS5.13 Construction	cgattggtgaggaagttaaagtctttaaaaagtatgactttatcc
DNS_Downstream_F	pDS5.13 Construction	aagactttaacttcctcaccaatcgcgacaat
DNS_Downstream_R	pDS5.13 Construction	acccacaaccaataaatccgg
dns_gRNA_F	pDS5.17 Construction	gtcctgcactatccagtgccgccg
dns_gRNA_R	pDS5.17 Construction	aaaccggcggcactggatagtgca
pDS5.27_Backlin_R_Corrected	pDS5.27 Construction	atttagtacgtcagactggaattgctaattgcgttgcgctcactgc
pDS5.27_Backlin_F_Corrected	pDS5.27 Construction	aatgatcgtcatcaaccgaaatacgctgatgccgcatagttaagccag
KI_tfox_V2_Up_F	pDS5.27 Construction	cgcaacgcaattagcaattccagtctgacgtactaaatacgc
KI_tfox_V3_Up_R	pDS5.27 Construction	cgttttttattggtgattggagtcattagcccacttgtg
KI_tfox_V3_Insert_F	pDS5.27 Construction	aatgactccaatcaccaataaaaaacgcccggcg
KI_tfox_V2_Insert_R	pDS5.27 Construction	ggcttggtcacgggggcctttctgcgtttatacgc
KI_tfox_V2_Down_F	pDS5.27 Construction	cgcagaaaggcccccgtgaccaagcctgctt
KI_tfox_V2_Down_R	pDS5.27 Construction	tatgcggcatcagcgtatttcggttgatgacgatcattctct
_5.25_Liftout_R	tDNA from pDS5.27	cgtatttcggttgatgacgatcattctct
_5.25_Liftout_F	tDNA from pDS5.27	gcaattccagtctgacgtactaaatacgc
_529_Ins_CORRECTED_F	pDS5.29 Construction	tttatacgtctcacagataaaatatttgctcatgagccc
_529_BB_CORRECTED_R	pDS5.29 Construction	agctagctataaagctagcgctagcataatacc
GFP_Liftout_F	pDS5.29 Construction	tgctagcgctagctttatagctagctcagccctt
GFP_Liftout_R	pDS5.29 Construction	aatattttatctgtgagacgtataaacgcagaaagg
ArbGibGFP_20bp_F	Arbitrary Gibson Assembly Creating 5.43	aacgcaattatttatagctagctcagcccttgg
ArbGibGFP_20bp_R	Arbitrary Gibson Assembly Creating 5.43	gcggcatcagcgcagaaaggcccacc
ArbGibBB_20bp_F	Arbitrary Gibson Assembly Creating 5.43	cctttctgcgctgatgccgcatagttaagcc
ArbGibBB_20bp_R	Arbitrary Gibson Assembly Creating 5.43	tagctataaataattgcgttgcgctcactg
TransientKan_F	Arbitrary KLD Test Creating 5.44	cgaaccactagtgcactgcagtacag
DelGFP_R	Arbitrary KLD Test Creating 5.44	cgttgtagctgtgttgacatctggtttg
CamRDelUpstream_F	pDS5.45 Construction	tgctagcgctagcagtagcaaacaacttcttgatg
CamRDelUpstream_R	pDS5.45 Construction	ttcgttttggtccgattggagtcattagccca
CamRDelDownstream_F	pDS5.45 Construction	aatgactccaatcggaccaaaacgaaaaaagacg
CamRDelDownstream_R	pDS5.45 Construction	gtaactgctcagcatactaagcatatcttctggagac
CamRDelBB_F	pDS5.45 Construction	atatgcttagtatgctgagcagttacagaga
CamRDelBB_R	pDS5.45 Construction	gttgtttgctactgctagcgctagcataatac
CamRtDNALift_F	tDNA from pDS5.45	agtagcaaacaacttcttgatg
CamRtDNALift_R	tDNA from pDS5.45	atactaagcatatcttctggagac
Dns_ver_F	Genomic Sanger Sequencing	gtcgtcagcctcttagcttc

### Sheet: Genomic Sequences
Name	Notes	Notes 2	Url
NC1, chromosome 1	Δdns; +V. cholera tfoX; +Broken lacI Sequence; +camR		https://benchling.com/s/seq-9rfOeT70F35Li9CNjCnA?m=slm-n4lGsmu5T0KaunpiH620
NC7, chromosome 1	Δdns; +V. cholera tfoX; +Broken lacI Sequence	NC1 strain with camR deletion	https://benchling.com/s/seq-HxxOFAiNbpHxSWT82Qju?m=slm-bQ5JkVI3VTiy0fDMPYr8
